# AI-guided discovery of atypical protein assemblies

**DOI:** 10.64898/2026.05.03.722499

**Authors:** AmirAli Toghani, Benjamin A. Seager, Yu Sugihara, Lisa-Marie Roijen, Juan M. Azcue, Maián Garro, Maryam Sargolzaei, Ioanna Morianou, Adeline Harant, Sam Gallop, Jiorgos Kourelis, Dan MacLean, Mauricio P. Contreras, Sophien Kamoun, Daniel Lüdke

## Abstract

Artificial intelligence (AI) systems such as AlphaFold have transformed structural biology by enabling accurate prediction of protein structures. However, their capacity to uncover new classes of macromolecular assemblies remains largely untapped. We developed the Structural Novelty Index (SNI), a quantitative framework for identifying protein complexes that diverge from canonical architectures. As one implementation of SNI, we developed SNI_*NRC-Hexa*_, to identify unconventional resistosomes formed by nucleotide-binding, leucine-rich repeat immune receptors (NLRs). We used it to analyze AlphaFold 3 models of 637 non-redundant NRC proteins from 346 genomes representing 85 plant species. This analysis identified candidates with predicted architectures distinct from the canonical hexameric resistosomes of NRC proteins. Biochemical purification and negative-stain transmission electron microscopy of NRC7 orthologs from multiple species supported the SNI prediction and revealed an unexpected undecameric (11-mer) assembly. Our results establish SNI as a scalable approach for discovering atypical protein complexes.
