## Supplementary Data S1 for "AI-guided discovery of atypical protein assemblies"

### Sheet: Sheet1
Metric	Description	Calculation	Aggregation
Confidence & Interface Quality
ipTM_LCB	AlphaFold 3 interface predicted TM-score, penalised for cross-replicate variability.	Extracted from AF3 summary_confidences.json. Per-structure value is the raw ipTM. Across replicates: LCB = mean − k·SD (lower confidence bound, k = 1.96).	LCB across replicates (penalised). Raw mean ± SD also reported.
Sum_CONTACTS	Total inter-chain atomic contacts across all adjacent protomer interfaces, penalised. Contacts are classified by type (see below) and summed.	For each adjacent pair (A–B, B–C, …, F–A): count heavy-atom pairs within type-specific cutoffs (max 4.0 Å). If PAE matrix available, contacts with PAE ≥ 10 Å are excluded. Each contact is classified as disulfide, salt bridge, hydrogen bond, hydrophobic, or van der Waals (see below). Within-structure: LCB of per-interface total counts.	LCB across replicates. Raw mean ± SD also reported.
CONTACTS_HBOND	Hydrogen bond contacts: N/O donor - N/O/S acceptor heavy-atom pairs, penalised.	Heavy-atom distance proxy for H-bonds (< 3.5 Å). Donor elements: N, O. Acceptor elements: N, O, S. Comparable to ePISA’s approach on AF3 models (no explicit H required). LCB across interfaces within structure.	LCB across replicates. Raw mean ± SD also reported.
CONTACTS_SALT_BRIDGE	Salt bridge contacts: charged atom pairs between oppositely charged residues, penalised.	Positive atoms: Arg (NH1, NH2, NE), Lys (NZ), His (ND1, NE2). Negative atoms: Asp (OD1, OD2), Glu (OE1, OE2). Distance < 4.0 Å. LCB across interfaces.	LCB across replicates. Raw mean ± SD also reported.
CONTACTS_HYDROPHOBIC	Hydrophobic contacts: C–C atom pairs between apolar residues or sidechain carbons, penalised.	Both atoms must be carbon and < 4.0 Å apart. At least one residue must be hydrophobic (Ala, Val, Leu, Ile, Met, Phe, Trp, Pro) or aromatic (Phe, Tyr, Trp, His), or both atoms must be non-backbone sidechain carbons. LCB across interfaces.	LCB across replicates. Raw mean ± SD also reported.
CONTACTS_DISULFIDE	Disulfide bonds: Cys SG - Cys SG, penalised.	Cys Sγ atoms < 2.5 Å apart. LCB across interfaces.	LCB across replicates. Raw mean ± SD also reported.
CONTACTS_VDW	Van der Waals contacts: all other heavy-atom pairs not classified above, penalised.	Any heavy-atom pair < 4.0 Å that does not meet the criteria for disulfide, salt bridge, hydrogen bond, or hydrophobic. Catch-all category. LCB across interfaces.	LCB across replicates. Raw mean ± SD also reported.
BSA_INT_PROTO	Buried surface area at the inter-protomer interface, penalised.	For each adjacent pair: BSA = (SASA_chain1 + SASA_chain2 − SASA_complex) / 2, computed via FreeSASA with 1.4 Å probe radius. Within-structure: LCB of per-interface BSA values.	LCB across replicates. Raw mean ± SD also reported.
Ring Symmetry & Geometry
SD_THETA_ROT	Standard deviation of rotational angles between adjacent protomers. Low SD = uniform angular spacing.	For each adjacent pair, compute the angle subtended at the ring centroid. For a perfect N-mer, each angle = 360/N. SD is taken across all N interface angles (population SD, ddof=0).	UCB across replicates (penalised — worst-case variability). Raw mean ± SD also reported.
S_PROTO	Symmetry RMSD: deviation of protomer centroid distances from their mean. Low = high rotational symmetry.	Compute Cα centroid per chain, then distance of each centroid to the ring centre. RMSD of these distances from their mean.	UCB across replicates. Raw mean ± SD also reported.
D_APEX	Mean pairwise N-terminal distance between all protomers.	For all (N choose 2) chain pairs, compute the Euclidean distance between the first resolved Cα of each chain. Report the mean of all pairwise distances.	UCB across replicates. Raw mean ± SD also reported.
CC-Domain Helix Metrics
SD_THETA_APEX	SD of α1 helix tilt angles relative to the pore axis. Low SD = uniform funnel geometry across protomers.	Pore axis = normal to best-fit plane of protomer centroids (PCA, smallest component). Per protomer: angle between α1 helix axis (PCA on α1 Cα positions) and pore axis. 0° = parallel to pore (tight funnel), 90° = perpendicular (splayed). SD across N protomers (ddof=0).	UCB across replicates (penalised). Raw mean ± SD also reported.
THETA_APEX_mean	Mean α1 helix tilt angle relative to the pore axis. Reports the average inclination across protomers.	Mean of per-protomer α1-vs-pore-axis angles (see SD_THETA_APEX for method).	Mean ± SD across replicates (not penalised).
L_APEX_mean	Mean length of the α1 helix in Ångströms.	Euclidean distance between the first and last Cα of α1 (first DSSP-assigned helix in the CC domain), averaged across protomers.	Mean ± SD across replicates (not penalised).
H_ABS_mean	Mean hydrophobicity of the CC domain (all helices before NB-ARC start).	Kyte–Doolittle hydrophobicity averaged over all residues in CC-domain helices. CC domain defined as all DSSP helices starting before the NB-ARC boundary (from annotation CSV).	Mean ± SD across replicates (not penalised).
MU_H_mean	Mean amphipathic moment of α1 (Eisenberg method). Higher values indicate stronger hydrophobic face.	Eisenberg hydrophobic moment: μH = |(∑ H_i · sin(i·100°), ∑ H_i · cos(i·100°))| / N, where H_i is the Eisenberg consensus hydrophobicity of residue i. Computed for α1, averaged across protomers.	Mean ± SD across replicates (not penalised).
Domain Distances & Linkers
D_CC_NB_LINKER_mean	Mean Cα distance (Å) from the end of the last CC-domain helix to the NB-ARC start residue.	Euclidean distance between the Cα of the last residue of the last CC helix and the Cα of the NB-ARC start residue (from annotation CSV). Averaged across protomers.	Mean ± SD across replicates (not penalised).
L_CC_NB_LINKER_mean	Mean number of residues in the linker between the last CC helix and the NB-ARC domain start.	Residue count = NB-ARC_start − last_CC_helix_end − 1. Derived from sequence annotation, so identical across protomers within one structure.	Mean ± SD across replicates (not penalised).
D_MHD_P_mean	Mean Cα distance (Å) between the MHD motif and the P-loop.	Centroid of MHD motif Cα atoms minus centroid of P-loop Cα atoms (residue ranges from annotation CSVs). Euclidean distance, averaged across protomers.	Mean ± SD across replicates (not penalised).
Per-Structure Detail (JSON only)
contact_details	Full list of atomic contacts per interface with interaction type classification.	Each contact: chain1, resnum1, resname1, atom1, chain2, resnum2, resname2, atom2, distance (Å), contact_type (hydrogen_bond | salt_bridge | hydrophobic | disulfide | vdw). Sorted by residue number. PAE-filtered if available. Also includes contact_type_summary per interface.	Not aggregated. Per-structure JSON only.
cc_helix_info	CC-domain helix annotations per protomer.	For each protomer chain: list of CC helices with helix_index, start_resnum, end_resnum, length (residues), and amino acid sequence. CC domain bounded by NB-ARC start.	Not aggregated. Per-structure JSON only.
