## Supplementary Data S5 for "AI-guided discovery of atypical protein assemblies"

clade	n_members	ipTM_LCB	Sum_CONTACTS	BSA_INT_PROTO	SD_THETA_ROT	S_PROTO	D_APEX	THETA_APEX_mean	L_APEX_mean	H_ABS_mean	MU_H_mean	D_MHD_P_mean
NRC0	16	0.527144375	81.680314	1532.6728650625	2.606898625	0.154009375	50.1906749375	46.93408735714286	20.066666666666666	0	0.20858	17.0415626875
NRC1	37	0.7283913783783784	193.9929071081081	2157.817042864865	2.706973189189189	0.061995972972972976	24.871605621621622	41.6753889	21	0	0.2903733333333333	15.083228162162163
NRC2	17	0.6864918235294117	138.32312641176472	1786.0344927647059	8.789438588235294	0.1398965294117647	28.741151941176472	44.378159875	20.75	0	0.33813750000000004	16.412361125
NRC3	28	0.7253185714285715	155.0123474642857	1986.616454142857	1.15280925	0.07301010714285715	24.19369789285714	43.38527778571429	21.142857142857142	0	0.197275	14.8357265
NRC4a	82	0.5768739024390244	127.91856715853659	1414.6855219512195	4.029130073170732	0.13762915853658536	43.961235512195124	42.397447294871796	20.860759493670887	0.0024823658536585365	0.2687936708860759	15.112134552631579
NRC4b	112	0.5748430446428572	91.56088802678572	1256.4970028214286	9.730968526785714	0.15199486607142856	45.44440764285714	45.765812926605506	20.908256880733944	0	0.2733770642201835	15.395830807339449
NRC4c	39	0.4940078205128205	56.17009892307692	1147.7713934102565	11.527565974358975	0.2942669230769231	44.28736151282051	42.43093091891892	20.054054054054053	0.031158384615384616	0.29221621621621624	14.701994205128205
NRC4d	8	0.640872	90.086775875	911.096368	23.033005625	0.10113825	39.938024625	43.661597375	21	0.001153875	0.3117375	15.1125
NRC4other	9	0.5811048888888889	131.28306822222223	1586.3844968888889	0.35729333333333335	0.16047355555555556	34.77138844444445	43.692291625	21	0	0.24825	14.929259222222223
NRC4t	28	0.6148148928571429	125.74401382142857	1384.1067128571428	8.111448178571429	0.11018964285714286	34.009804714285714	45.952798333333334	22.214285714285715	0	0.27	15.447738107142857
NRC4u	7	0.2881107142857143	1.0478411428571428	154.225045	42.629614	1.472165	60.731232285714285	52.448333	19	0.009935714285714286	0.3618	13.883333142857143
NRC5	40	0.6079427	161.2445968	1986.208258275	2.90672035	0.2316068	34.3805937	41.19051713793103	20.133333333333333	0	0.25376	17.101375025
NRC5u	5	0.385786	47.963087200000004	1077.298442	11.6847592	0.7643902	54.842931	41.541851666666666	20.333333333333332	0	0.32743333333333335	16.762889
NRC6	69	0.4711227246376812	82.16367497101449	1271.153330753623	7.821968028985507	0.2070974492753623	51.09747376811594	38.65788885	31.75	0	0.11409	15.844735046153847
NRC7	41	0.350864	2.552868487804878	756.7302847073171	13.427718926829268	0.7941014878048781	73.0763255609756	43.32985661290323	30.416666666666668	0	0.2282611111111111	14.6618751
NRC8	23	0.6460878695652174	192.5295346956522	1710.6684691304347	9.619609434782609	0.13580008695652174	28.13475404347826	39.54182088888889	19.7	0.022976391304347827	0.29837	15.359722227272727
NRC9	23	0.5364910434782608	92.88577956521739	1375.5312556086956	8.198728000000001	0.5571934347826087	46.61298891304348	45.83856054545455	17.166666666666668	7.336521739130435e-4	0.30666666666666664	14.462705434782608
NRCX	38	0.5548578684210527	136.55516842105263	1861.8422308947368	1.147962394736842	0.11291228947368422	47.460453736842105	44.044618125	20.1875	0.005697657894736842	0.31576875	14.952251421052631
