## Supplementary Data S7 for "AI-guided discovery of atypical protein assemblies"

### Sheet: Sheet1
Plasmids used in this study
Plasmid name	Antibiotic	Plasmid ID	Purpose	RE	Plasmid parts	Publication	Agro OD	Experiments	GOI ORF
pL0M-CDS1ns-StDM-NRC7	Spec	pJK-0-431	General L0M	DraIII	pICH41155	This work	-		ATGGAATCCATTACCGTGGCTGCTGTTTCTCCTGCTGCTACTAAGGCTGTGTCTTTCCTGGTGGATTCTCTGTCTCAGCTGCTGTCTGAGAACGTTGAGCTTATCAGAGGTGCTAAGGGCGATTTCCAGAGGCTTCTTGATGAGATCGAGCCTCTTAACGAGCTGCTGGCTGGTGATTCTGCTCAGCTTAAGACCAAGAACAACATCGACCTGGACAAGCTGTTCCTGAAGATCCAGAGGATCGTGTACAAGGCTGAGGACGCTATCGACAAGTTCCTGATCCAGGCTAAGATCGATCAGGACAACGTGTTCAGCAAGATCCTGCCTATCCACAAGTGGATTCACAACTGGAAGATCGCTCCCGAGTTCAAGGACATCCTTGAGCAGGTTACCGGTATC…
pL0M-CDS1ns-StDM-NRC7^D499V	Spec	pJK-0-432	General L0M	DraIII	pICH41155	This work	-		ATGGAATCCATTACCGTGGCTGCTGTTTCTCCTGCTGCTACTAAGGCTGTGTCTTTCCTGGTGGATTCTCTGTCTCAGCTGCTGTCTGAGAACGTTGAGCTTATCAGAGGTGCTAAGGGCGATTTCCAGAGGCTTCTTGATGAGATCGAGCCTCTTAACGAGCTGCTGGCTGGTGATTCTGCTCAGCTTAAGACCAAGAACAACATCGACCTGGACAAGCTGTTCCTGAAGATCCAGAGGATCGTGTACAAGGCTGAGGACGCTATCGACAAGTTCCTGATCCAGGCTAAGATCGATCAGGACAACGTGTTCAGCAAGATCCTGCCTATCCACAAGTGGATTCACAACTGGAAGATCGCTCCCGAGTTCAAGGACATCCTTGAGCAGGTTACCGGTATC…
pL0M-CDS1ns-StDM-NRC7^L20E/L24E/L28E	Spec	pLMR-0-061	General L0M	BpiI	pICSL01005CP	This work	-		ATGGAATCCATTACCGTGGCTGCTGTTTCTCCTGCTGCTACTAAGGCTGTGTCTTTCGAGGTGGATTCTGAGTCTCAGCTGGAATCTGAGAACGTTGAGCTTATCAGAGGTGCTAAGGGCGATTTCCAGAGGCTTCTTGATGAGATCGAGCCTCTTAACGAGCTGCTGGCTGGTGATTCTGCTCAGCTTAAGACCAAGAACAACATCGACCTGGACAAGCTGTTCCTGAAGATCCAGAGGATCGTGTACAAGGCTGAGGACGCTATCGACAAGTTCCTGATCCAGGCTAAGATCGATCAGGACAACGTGTTCAGCAAGATCCTGCCTATCCACAAGTGGATTCACAACTGGAAGATCGCTCCCGAGTTCAAGGACATCCTTGAGCAGGTTACCGGTATC…
pL0M-CDS1ns-StDM-NRC7^L20E/L24E/L28E/D499V	Spec	pLMR-0-064	General L0M	BpiI	pICSL01005CP	This work	-		ATGGAATCCATTACCGTGGCTGCTGTTTCTCCTGCTGCTACTAAGGCTGTGTCTTTCGAGGTGGATTCTGAGTCTCAGCTGGAATCTGAGAACGTTGAGCTTATCAGAGGTGCTAAGGGCGATTTCCAGAGGCTTCTTGATGAGATCGAGCCTCTTAACGAGCTGCTGGCTGGTGATTCTGCTCAGCTTAAGACCAAGAACAACATCGACCTGGACAAGCTGTTCCTGAAGATCCAGAGGATCGTGTACAAGGCTGAGGACGCTATCGACAAGTTCCTGATCCAGGCTAAGATCGATCAGGACAACGTGTTCAGCAAGATCCTGCCTATCCACAAGTGGATTCACAACTGGAAGATCGCTCCCGAGTTCAAGGACATCCTTGAGCAGGTTACCGGTATC…
pL2M-2x35S::StDM-NRC7	Kan	pJK-B2-0985	Binary Agro L2M	BsaI	pJK001c_mRFP1, pICH51288, pICH41414, pICSL50028, pJK-0-431	This work	0.3	Figure 3
pL2M-2x35S::StDM-NRC7^D499V	Kan	pJK-B2-0986	Binary Agro L2M	BsaI	pJK001c_mRFP1, pICH51288, pICH41414, pICSL50028, pJK-0-432	This work	0.3	Figure 3
pL2M-2x35S::StDM-NRC7^L20E/L24E/L28E-StrepII-3xFLAG	Kan	pLMR-0-062	Binary Agro L2M	BpiI	pJK001c_35s-FL	This work	0.3	Figure 3
pL2M-2x35S::StDM-NRC7^L20E/L24E/L28E/D499V-StrepII-3xFLAG	Kan	pLMR-0-065	Binary Agro L2M	BpiI	pJK001c_35s-FL	This work	0.3	Figure 3
pL0M-CDS1ns-SlNRC7^L20E/L24E/L28E	Spec	pLMR-0-070	General L0M	BpiI	pICSL01005CP	This work	-		ATGGAAGCCATTATCGTGGCTGCTGTTTCTCCTGCTGCTACCAAGGCTGTTTCTTTCGAGGTGGATTCTGAGAGCCAGCTGGAATCTGAGAACGTTGAGCTTATCAGGGGCGCTGATAGGGATTTCCAGAGGCTTCTTGATGAGATCGAGCCGATTAACGAGCTGCTGGCTGGTGATTATGCTCAGCTGAAGTCCAACAACAACGACCTGGATAAGCTGTTCCAGAACATCCAGAGGACCGTGTACAAGGCTGAGGATGCTATCGACAAGTTCCTGATCCAGGCTAAGATCGACGAGGCCAACTTCTTCAACAAGATCGGCCCTTTCGTGAAGTGGAACAACAACCGGAAGATCGCTCCTGAGTTCGGCAAGATTCTTGAGCAGGTTACCGAGATCCGT…
pL0M-CDS1ns-SlNRC7^L20E/L24E/L28E/D498V	Spec	pLMR-0-071	General L0M	BpiI	pICSL01005CP	This work	-		ATGGAAGCCATTATCGTGGCTGCTGTTTCTCCTGCTGCTACCAAGGCTGTTTCTTTCGAGGTGGATTCTGAGAGCCAGCTGGAATCTGAGAACGTTGAGCTTATCAGGGGCGCTGATAGGGATTTCCAGAGGCTTCTTGATGAGATCGAGCCGATTAACGAGCTGCTGGCTGGTGATTATGCTCAGCTGAAGTCCAACAACAACGACCTGGATAAGCTGTTCCAGAACATCCAGAGGACCGTGTACAAGGCTGAGGATGCTATCGACAAGTTCCTGATCCAGGCTAAGATCGACGAGGCCAACTTCTTCAACAAGATCGGCCCTTTCGTGAAGTGGAACAACAACCGGAAGATCGCTCCTGAGTTCGGCAAGATTCTTGAGCAGGTTACCGAGATCCGT…
pL2M-2x35S::SlNRC7	Kan	pJK-B2-0593	Binary Agro L2M	BsaI	pJK001c_mRFP1, pICH51288, pICH41414, pICSL50028, pJK-0-235	Lüdke et al., 2025	0.3	Figure 4
pL2M-2x35S::SlNRC7^D498V	Kan	pJK-B2-0594	Binary Agro L2M	BsaI	pJK001c_mRFP1, pICH51288, pICH41414, pICSL50028, pJK-0-236	Lüdke et al., 2025	0.3	Figure 4
pL2M-2x35S::SlNRC7^L20E/L24E/L28E-3xFLAG	Kan	pLMR-0-072	Binary Agro L2M	BpiI	pJK001c_35s-FL	This work	0.3	Figure 4
pL2M-2x35S::SlNRC7^L20E/L24E/L28E/D498V-3xFLAG	Kan	pLMR-0-073	Binary Agro L2M	BpiI	pJK001c_35s-FL	This work	0.3	Figure 4
pL0M-CDS1ns-NbNRC7	Spec	pJK-0-239	General L0M	DraIII	pICH41155	This work	-		ATGGATCGGGCTGTTGCTATGCTTGCTCCTGCTGTTACTACTGTGGCTAAGGCTGCTTTCGATGTGCTTAGGCCTGTTGTTACCAAGGCTGGCAACAACCTTCAAGAGAACCTTACCAACGTGTTGGAGCAGAACCTGGACCTGATCAATGATGCTAAGGGCGACTTCCTGTCTCTGCTTGATGAAGCTCAGGGTCTTAACGCTCTGCTGGCTGCTGATTACGCTGAGCTGAATATGAACTCTCACCCGACCAAGTGGGATAAGCTGCCTAGGAAGATTCTGCGGACTATCTACAGAGCCGAGGACAGCATCGATAAGTTCCTTGCTCAGGCTAAGATCCACCAGGACTCTACCCTTAAGCGGTTCCTTCAGGTTGACAAGGTGAACAGGTTCACCAAG…
pL0M-CDS1ns-NbNRC7^D510V	Spec	pJK-0-240	General L0M	DraIII	pICH41155	This work	-		ATGGATCGGGCTGTTGCTATGCTTGCTCCTGCTGTTACTACTGTGGCTAAGGCTGCTTTCGATGTGCTTAGGCCTGTTGTTACCAAGGCTGGCAACAACCTTCAAGAGAACCTTACCAACGTGTTGGAGCAGAACCTGGACCTGATCAATGATGCTAAGGGCGACTTCCTGTCTCTGCTTGATGAAGCTCAGGGTCTTAACGCTCTGCTGGCTGCTGATTACGCTGAGCTGAATATGAACTCTCACCCGACCAAGTGGGATAAGCTGCCTAGGAAGATTCTGCGGACTATCTACAGAGCCGAGGACAGCATCGATAAGTTCCTTGCTCAGGCTAAGATCCACCAGGACTCTACCCTTAAGCGGTTCCTTCAGGTTGACAAGGTGAACAGGTTCACCAAG…
pL0M-CDS1ns-NbNRC7^L33E/L37E/L41E	Spec	pLMR-0-049	General L0M	BpiI	pICSL01005CP	This work	-		ATGGATCGGGCTGTTGCTATGCTTGCTCCTGCTGTTACTACTGTGGCTAAGGCTGCTTTCGATGTGCTTAGGCCTGTTGTTACCAAGGCTGGCAACAACGAGCAAGAGAACGAGACCAACGTGGAAGAGCAGAACCTGGACCTGATCAATGATGCTAAGGGCGACTTCCTGTCTCTGCTTGATGAAGCTCAGGGTCTTAACGCTCTGCTGGCTGCTGATTACGCTGAGCTGAATATGAACTCTCACCCGACCAAGTGGGATAAGCTGCCTAGGAAGATTCTGCGGACTATCTACAGAGCCGAGGACAGCATCGATAAGTTCCTTGCTCAGGCTAAGATCCACCAGGACTCTACCCTTAAGCGGTTCCTTCAGGTTGACAAGGTGAACAGGTTCACCAAG…
pL0M-CDS1ns-NbNRC7^L33E/L37E/L41E/D510V	Spec	pLMR-0-052	General L0M	BpiI	pICSL01005CP	This work	-		ATGGATCGGGCTGTTGCTATGCTTGCTCCTGCTGTTACTACTGTGGCTAAGGCTGCTTTCGATGTGCTTAGGCCTGTTGTTACCAAGGCTGGCAACAACGAGCAAGAGAACGAGACCAACGTGGAAGAGCAGAACCTGGACCTGATCAATGATGCTAAGGGCGACTTCCTGTCTCTGCTTGATGAAGCTCAGGGTCTTAACGCTCTGCTGGCTGCTGATTACGCTGAGCTGAATATGAACTCTCACCCGACCAAGTGGGATAAGCTGCCTAGGAAGATTCTGCGGACTATCTACAGAGCCGAGGACAGCATCGATAAGTTCCTTGCTCAGGCTAAGATCCACCAGGACTCTACCCTTAAGCGGTTCCTTCAGGTTGACAAGGTGAACAGGTTCACCAAG…
pL2M-2x35S::NbNRC7	Kan	pJK-B2-0597	Binary Agro L2M	BsaI	pJK001c_mRFP1, pICH51288, pICH41414, pICSL50028, pJK-0-239	This work	0.3	Figure 4
pL2M-2x35S::NbNRC7^D510V	Kan	pJK-B2-0598	Binary Agro L2M	BsaI	pJK001c_mRFP1, pICH51288, pICH41414, pICSL50028, pJK-0-240	This work	0.3	Figure 4
pL2M-2x35S::NbNRC7^L33E/L37E/L41E-3xFLAG	Kan	pLMR-0-050	Binary Agro L2M	BpiI	pJK001c_35s-FL	This work	0.3	Figure 4
pL2M-2x35S::NbNRC7^L33E/L37E/L41E/D510V-3xFLAG	Kan	pLMR-0-053	Binary Agro L2M	BpiI	pJK001c_35s-FL	This work	0.3	Figure 4
